# In genomes we trust: assessing genomic reliability within the family Nectriaceae

**DOI:** 10.64898/2025.12.11.693719

**Authors:** A. Villani, V. Ghionna, A. Susca, A. Menicucci, A. Prodi, L. Faino, A. Moretti, R Baroncelli

**Affiliations:** Institute of Sciences of Food Production, National Research Council (CNR-ISPA), Bari, Italy; Department of Agricultural and Food Sciences (DISTAL), University of Bologna, Bologna, Italy; Department of Environmental Biology, 00185, Sapienza University of Rome, Rome, Italy

## Abstract

The Nectriaceae includes major plant and human pathogens, yet the genomic foundation underpinning its taxonomy remains uneven and largely unassessed. We analysed 1,530 genome sequence assemblies to quantify metadata completeness, geographic and taxonomic bias, and assembly quality across the family. One-third of the assemblies lacked essential metadata, sequencing was heavily skewed toward a few agriculturally important lineages, and sampling of many genera was limited or nonexistent. BUSCO and QUAST metrics revealed striking heterogeneity in assembly quality, with widespread fragmentation and a substantial subset of genomes falling outside the expected quality thresholds. From orthologous protein sequences of 763 single-copy genes in 576 high-quality genomes, we reconstructed a phylogenomic backbone for the Nectriaceae and quantified gene- and site-level concordance. While major clades broadly match current concepts, extensive gene-tree discordance and a polyphyletic Nisikadoi complex highlight unresolved evolutionary and taxonomic boundaries. Our study delivers the first integrated, family-wide evaluation of Nectriaceae genomic resources and outlines a framework for quality standards, curated metadata, and stable phylogenomic inference to support future taxonomic and comparative work.
