## Supplementary Table 2 for "In genomes we trust: assessing genomic reliability within the family Nectriaceae": Supplementary Table 2.xlsx

### Sheet: Table S2
Table S2. Concordance factor statistics for the phylogenomic species tree. For each node, the table reports gene concordance factors (gCF), discordant gene factors (gDF1, gDF2, gDFP), site concordance factors (sCF), discordant site factors (sDF1, sDF2), bootstrap support, and branch length. The difference between gene- and site-level support is shown as Δ = sCF - gCF. Chi-square tests were applie…
ID	genera / species complex (s.c.)	gCF	gDF1	gDF2	gDFP	sCF	sDF1	sDF2	bootstrap	Length	Δ=sCF-gCF	gEF_p_test for ILS	sEF_p_test for ILS
597	(F nisikadoi (F. commune)/F. oxysporum) species complex	2.75	0.79	2.1	94.36	55.3	18.26	26.44	92	0.000333407	52.55	0.0330063	0.015077
789	F. newnesense species complex/F. nisikadoi species complex	1.83	2.23	1.83	94.1	24.45	43.58	31.96	93	0.000401643	22.62	0.590014	0.000960266
596	(F. newnesense/F. nisikadoi/F. oxysporum) species complex	5.5	1.05	1.18	92.27	46.36	32.25	21.38	99	0.000427658	40.86	0.808365	2.13184e-05
598	F. oxysporum species complex	15.2	0.13	0	84.67	82.17	8.88	8.95	100	0.00213322	66.97	0.317311	0.97245
889	F. verrucosum/F. concolor species complex	12.71	12.45	11.01	63.83	32.64	36.34	31.02	100	0.00255852	19.93	0.410975	0.00150578
1007	F. nurragi/F. tricinctum species complex	25.29	21.23	16.51	36.96	41.06	27.94	31	100	0.00294971	15.77	0.0338949	0.0691536
872	F. redolens species complex	31.59	1.44	1.44	65.53	81.22	9.68	9.1	100	0.00346905	49.63	1	0.687298
794	F. fujikuroi species complex	11.66	0.26	0.92	87.16	53.43	15.92	30.65	100	0.00347232	41.77	0.0955807	1.28875e-09
791	F. nisikadoi species complex	24.77	0.39	1.7	73.13	72.09	13.36	14.55	100	0.00359726	47.32	0.0124193	0.603269
784	F. nisikadoi (F. commune) species complex	35.91	0.13	0	63.96	98.81	0.41	0.78	100	0.00393937	62.9	0.317311	0.441179
976	F. chlamydosporum species complex	29.36	5.37	3.28	61.99	56.03	22.58	21.39	100	0.0051051	26.67	0.0488998	0.399367
595	(F. fujikuroi/newnesense/nisikadoi/oxysporum) species complex	24.25	0.66	0.13	74.97	61.47	28.58	9.95	100	0.00634974	37.22	0.10247	4.97268e-24
890	F. concolor species complex	33.03	6.16	8.26	52.56	55.42	23.45	21.14	100	0.00654289	22.39	0.127124	0.0769158
897	F. sambucinum species complex	23.46	1.44	3.93	71.17	48.51	21.5	29.99	100	0.00776789	25.05	0.00300426	2.0648e-08
790	F. newnesense species complex	53.21	0.13	0	46.66	99.26	0.32	0.42	100	0.00785006	46.05	0.317311	0.715678
884	F. burgessii species complex	47.18	3.93	4.46	44.43	64.97	15.75	19.28	100	0.00797253	17.79	0.617075	0.0109698
1117	F. setosum/F. decemcellulare species complex	30.41	3.28	5.11	61.21	50.86	25.33	23.81	100	0.0114535	20.45	0.0801183	0.165751
1029	F. buharicum species complex	41.02	2.62	3.41	52.95	55.04	22.55	22.41	100	0.0116956	14.02	0.376344	0.903704
1008	F. tricinctum species complex	50.85	2.36	2.36	44.43	73.8	12.67	13.52	100	0.0126977	22.95	1	0.414968
1035	F. devonianum/F. staphylae species complex	24.12	1.7	1.05	73.13	47.1	26.41	26.49	100	0.0135101	22.98	0.275234	0.929706
1024	F. torreyae species complex	55.83	0.39	0.13	43.64	78.86	9.98	11.16	100	0.0135468	23.03	0.317311	0.165285
1027	F. lateritium species complex	60.55	0.26	0.79	38.4	78.49	10.44	11.07	100	0.0183759	17.94	0.157299	0.428427
1075	Mariannaea	52.16	8.52	6.42	32.9	54.6	27.55	17.86	100	0.0191941	2.44	0.133994	1.36511e-23
1082	Neonectria	56.49	1.97	1.57	39.97	64.7	18.94	16.36	100	0.0193868	8.21	0.563703	0.0122792
892	F. babinda species complex	77.98	0.26	0.13	21.63	99.34	0.36	0.3	100	0.021369	21.36	0.563703	0.732547
1096	Ilyonectria	70.77	0.26	1.18	27.79	87.01	4.96	8.03	100	0.021874	16.24	0.0348085	4.87179e-06
1033	F. buxicola species complex	70.51	0.52	0.92	28.05	78.58	10.16	11.26	100	0.0224092	8.07	0.365712	0.114807
1023	F. heterosporum species complex	79.95	1.31	1.44	17.3	91.41	4.43	4.16	100	0.0238598	11.46	0.827259	0.58409
1048	Aquanectria/(Rugonectria/Mariannaae/Thelonectria/Calonectria)	30.01	5.11	3.54	61.34	46.35	30.65	23	100	0.0250726	16.34	0.139649	2.52699e-16
979	F. incarnatum-Eqiseti species complex	66.32	0.13	0.39	33.16	89.93	4.99	5.08	100	0.0265244	23.61	0.317311	0.868751
1046	F1 Fusarium species	20.18	3.15	1.31	75.36	43.72	29.24	27.04	100	0.0275626	23.54	0.0163512	0.0123943
1041	F2 Fusarium species	31.59	1.31	1.31	65.79	47	25.08	27.92	100	0.0292299	15.41	1	0.00170958
1076	Thelonectria	61.07	2.49	4.33	32.11	58.88	17.43	23.69	100	0.0330727	-2.19	0.0522036	6.90721e-13
1036	F. staphylae species complex	74.18	1.05	0.66	24.12	76.4	11.72	11.88	100	0.0339076	2.22	0.405381	0.816587
1118	F. decemcellulare species complex	82.04	0.39	0.79	16.78	96.54	2	1.46	100	0.0361567	14.5	0.317311	0.0641579
1039	F. albidum species complex	72.74	0.13	0.13	27	82.52	9.38	8.1	100	0.0371014	9.78	1	0.0281888
1081	Corinectria	88.07	0.92	0.66	10.35	99.84	0.11	0.04	100	0.0398097	11.77	0.563703	0.283326
1105	Dactylonectria	83.88	1.57	0.52	14.02	80.25	8.97	10.79	100	0.0409533	-3.63	0.0455003	0.00617764
585	F. solani species complex	59.37	0	0	40.63	75.51	11.76	12.74	100	0.0412449	16.14	0	0.150185
588	F3 Fusarium species	55.96	0.13	0	43.91	66.67	14.77	18.55	100	0.0472672	10.71	0.317311	5.52702e-07
1050	Calonectria	70.64	0	0.13	29.23	73.82	12.71	13.47	100	0.0545241	3.18	0.317311	0.229823
1042	F. dimerum species complex	82.83	0	0.26	16.91	73.71	13.51	12.77	100	0.0787317	-9.12	0.157299	0.2006
1045	F. ventricosum species complex	95.81	0	0	4.19	100	0	0	100	0.103664	4.19	0	0
1115	Pseudonectria	91.74	0.26	0	7.99	85.33	7.61	7.07	100	0.123916	-6.41	0.157299	0.149126
1110	Coccinonectria	97.25	0	0	2.75	99.97	0	0.03	100	0.146807	2.72	0	0.0640775
577		16.78	12.06	11.14	60.03	52.87	23.14	23.98	100	0.000396871	36.09	0.598782	0.598782
578		31.72	2.36	2.36	63.56	88.74	6.13	5.13	100	0.00303774	57.02	1	1
579		38.66	0.39	0.79	60.16	73.07	15.95	10.97	100	0.00751218	34.41	0.317311	0.317311
580		14.55	2.88	1.18	81.39	48.01	21.32	30.67	100	0.00313741	33.46	0.0195503	0.0195503
581		11.8	3.15	2.36	82.7	43.35	29.49	27.16	100	0.00310531	31.55	0.354539	0.354539
582		10.22	7.21	7.99	74.57	26.74	37.16	36.1	99	0.00134795	16.52	0.577469	0.577469
583		34.34	2.36	1.7	61.6	68.3	13.13	18.57	100	0.0106101	33.96	0.369171	0.369171
584		20.05	14.94	20.84	44.17	33.41	32.59	34	100	0.00459332	13.36	0.00645895	0.00645895
586		7.08	2.1	1.57	89.25	43.82	28.55	27.64	100	0.00593367	36.74	0.449692	0.449692
587		9.04	2.88	2.1	85.98	33.57	38.37	28.06	100	0.00701101	24.53	0.33039	0.33039
589		20.18	5.11	10.75	63.96	38.7	24.65	36.65	100	0.00884125	18.52	9.26441e-05	9.26441e-05
590		19.53	3.01	8.13	69.33	38.16	22.62	39.23	100	0.0099447	18.63	2.33542e-05	2.33542e-05
591		17.69	3.28	2.75	76.28	37.41	34.27	28.32	100	0.00885545	19.72	0.555346	0.555346
592		30.67	0.92	1.44	66.97	54.98	22.33	22.69	100	0.0142381	24.31	0.345779	0.345779
593		37.35	1.44	3.28	57.93	61.89	18.74	19.36	100	0.0134648	24.54	0.0196307	0.0196307
594		33.81	1.18	2.75	62.25	71.36	10.6	18.04	100	0.00960643	37.55	0.0284597	0.0284597
599		3.67	2.49	1.18	92.66	44.32	24.58	31.1	100	0.000187287	40.65	0.0587817	0.0587817
600		4.33	0.26	0.39	95.02	57.84	19.3	22.85	100	0.000330895	53.51	0.654721	0.654721
601		2.49	0.13	0.26	97.12	55.92	26.56	17.51	100	0.000380292	53.43	0.563703	0.563703
602		0.26	0.13	0.39	99.21	44.76	21.01	34.23	97	7.75739	44.5	0.317311	0.317311
603		0.26	0	0	99.74	40.9	31.04	28.05	100	0.96473	40.64	0	0
604		0.92	0.13	0.13	98.82	46.04	26.31	27.65	100	0.000129818	45.12	1	1
605		0.39	0	0	99.61	46.8	21.51	31.68	100	0.000136425	46.41	0	0
606		0.26	0.13	0.26	99.34	54.95	17.94	27.11	100	0.000149202	54.69	0.563703	0.563703
607		0	0.13	0.13	99.74	28.9	36.17	34.94	74	4.18772	28.9	1	1
608		0.92	0.13	0	98.95	63.46	21.41	15.13	100	0.000170797	62.54	0.317311	0.317311
609		6.82	0	0	93.18	99.95	0	0.05	100	0.000510871	93.13	0	0
610		0.66	1.83	0.79	96.72	3	0	0	64	0.010013	2.34	0.0736383	0.0736383
611		1.05	0.92	0.52	97.51	0	0	0	27	0.010013	-1.05	0.365712	0.365712
612		1.44	0.39	0.92	97.25	0	0	0		0.010013	-1.44	0.205903	0.205903
613		0.39	0	0	99.61	54.77	22.94	22.29	100	0.000142534	54.38	0	0
614		0	0	0	100	41.18	30.67	28.15	82	0.63636	41.18	0	0
615		0	0	0	100	46.13	25.39	28.48	94	6.37448	46.13	0	0
616		0	0	0	100	32.28	34.89	32.83	65	5.06416	32.28	0	0
617		0	0	0	100	36.77	29.92	33.31	44	4.40635	36.77	0	0
618		0	0	0	100	31.21	41.29	27.5	41	2.75477	31.21	0	0
619		0	0	0	100	40.74	38.67	20.59	35	4.33437	40.74	0	0
620		0.13	0	0	99.87	50	31.82	18.18	80	6.00627	49.87	0	0
621		2.62	0	0.13	97.25	99.47	0.53	0	100	0.000267727	96.85	0.317311	0.317311
622		0	0	0	100	29.24	28.12	42.65	16	2.84457	29.24	0	0
623		0	0	0	100	34.59	34.3	31.11	11	2.66986	34.59	0	0
624		0.13	0	0	99.87	47.96	25.05	27	48	4.19342	47.83	0	0
625		2.49	0.13	0	97.38	100	0	0	100	0.000303745	97.51	0.317311	0.317311
626		2.49	0	0	97.51	100	0	0	100	0.00022095	97.51	0	0
627		0	0	0	100	36.91	38.29	24.8	23	4.19882	36.91	0	0
628		0.26	0	0	99.74	34.96	34.97	30.07	70	8.72778	34.7	0	0
629		2.23	0	0	97.77	100	0	0	100	0.000249352	97.77	0	0
630		2.1	0.26	0	97.64	99.61	0	0.39	100	0.000356709	97.51	0.157299	0.157299
631		0.39	0.92	0.26	98.43	0	0	40	13	0.023901	-0.39	0.0955807	0.0955807
632		0.13	0.52	0.39	98.95	0	9.33	46.67	9	0.010013	-0.13	0.705457	0.705457
633		0	0	0	100	34.61	28.93	36.46	8	2.15707	34.61	0	0
634		0	0	0	100	31.38	40.94	27.68	48	5.77571	31.38	0	0
635		0	0	0.13	99.87	44.17	20.54	35.28	75	5.93418	44.17	0.317311	0.317311
636		1.7	0	0	98.3	100	0	0	100	0.000298252	98.3	0	0
637		1.05	0.79	0.26	97.9	0	0	0		0.028981	-1.05	0.157299	0.157299
638		0.26	0	0	99.74	44.13	38.64	17.23	71	6.28701	43.87	0	0
639		1.97	0.26	0	97.77	100	0	0	100	0.000284066	98.03	0.157299	0.157299
640		0	0	0	100	46.5	28.99	24.51	38	2.67638	46.5	0	0
641		0.26	0	0	99.74	42.34	39.04	18.62	68	6.58257	42.08	0	0
642		0.66	0.39	0.13	98.82	73.05	21.9	5.04	100	0.000113505	72.39	0.317311	0.317311
643		0.52	0.52	0.26	98.69	100	0	0	100	7.01903	99.48	0.414216	0.414216
644		0.92	0.13	0	98.95	99.92	0.08	0	100	0.000278235	99	0.317311	0.317311
645		0.13	0	0	99.87	36.44	11.97	51.59	86	6.56692	36.31	0	0
646		0	0	0	100	35.53	36.85	27.62	44	2.01239	35.53	0	0
647		0	0	0	100	42.9	32	25.1	61	1.82213	42.9	0	0
648		0	0	0	100	42.15	18.53	39.33	78	5.73238	42.15	0	0
649		2.23	0	0	97.77	100	0	0	100	0.000223249	97.77	0	0
650		1.44	0	0	98.56	100	0	0	100	0.000224798	98.56	0	0
651		0.26	0	0	99.74	37.41	28.63	33.97	65	5.21677	37.15	0	0
652		2.36	0.26	0	97.38	100	0	0	100	0.000360565	97.64	0.157299	0.157299
653		0.26	0	0	99.74	50.65	24.73	24.62	91	0.000102625	50.39	0	0
654		0	0	0	100	34.08	33.7	32.22	66	3.65463	34.08	0	0
655		0.26	0.13	0	99.61	41.81	36.17	22.02	67	7.63084	41.55	0.317311	0.317311
656		1.44	0.13	0.26	98.17	100	0	0	100	0.00028945	98.56	0.563703	0.563703
657		0.92	0.39	0.52	98.17	0	0	0	87	0.029369	-0.92	0.705457	0.705457
658		2.23	0	0	97.77	100	0	0	100	0.000299527	97.77	0	0
659		0.39	0	0	99.61	63.88	16.09	20.03	100	0.00011586	63.49	0	0
660		1.83	0	0	98.17	97.55	1.14	1.31	100	0.000315624	95.72	0	0
661		0.13	0	0.13	99.74	45.95	21.34	32.72	74	5.63197	45.82	0.317311	0.317311
662		1.57	0	0	98.43	75.58	8.81	15.61	100	0.000262392	74.01	0	0
663		0.26	0	0	99.74	39.44	34.66	25.89	28	4.53229	39.18	0	0
664		0	0	0	100	46.1	37.36	16.54	35	6.91078	46.1	0	0
665		0	0	0	100	33.95	30.78	35.27	71	7.02301	33.95	0	0
666		0	0	0	100	48.72	23.91	27.36	83	7.98402	48.72	0	0
667		0	0	0	100	31.7	31.04	37.26	28	0.26446	31.7	0	0
668		0	0	0	100	30.5	33.95	35.55	34	5.16657	30.5	0	0
669		0	0	0	100	37.88	28.77	33.35	92	0.29839	37.88	0	0
670		0.13	0	0	99.87	46.06	23.59	30.35	97	7.45083	45.93	0	0
671		1.18	0	0	98.82	98.85	1.11	0.04	100	0.000167917	97.67	0	0
672		0.13	0.92	0.26	98.69	11	2	0	73	0.010013	10.87	0.0955807	0.0955807
673		0	0	0	100	44.08	27.02	28.9	89	5.54879	44.08	0	0
674		0.13	0	0	99.87	41.06	26.91	32.03	99	5.24572	40.93	0	0
675		0.92	0	0	99.08	99.92	0.08	0	100	0.000222451	99	0	0
676		0.26	0	0.39	99.34	0	0	0	84	0.010013	-0.26	0.0832645	0.0832645
677		0	0.39	0.13	99.48	0	0	0	22	0.010013	0	0.317311	0.317311
678		0	0	0	100	50.5	9.45	40.05	74	4.24408	50.5	0	0
679		0	0	0	100	13.89	40.58	45.53	70	1.23297	13.89	0	0
680		0.39	0.13	0	99.48	70.75	24.05	5.2	100	0.000103664	70.36	0.317311	0.317311
681		0.13	0.13	0.26	99.48	100	0	0	100	0.59271	99.87	0.563703	0.563703
682		0.52	0	0	99.48	100	0	0	100	5.83295	99.48	0	0
683		0	0	0	100	51.19	25.85	22.97	100	3.72642	51.19	0	0
684		0	0	0	100	55.5	11.17	33.34	100	3.39011	55.5	0	0
685		1.05	0	0	98.95	100	0	0	100	0.000128947	98.95	0	0
686		0.39	0.39	0.26	98.95	0	0	0		0.010013	-0.39	0.654721	0.654721
687		0.26	0.26	0.13	99.34	0	0	0		0	-0.26	0.563703	0.563703
688		0.13	0	0	99.87	43.29	12.52	44.19	99	5.22662	43.16	0	0
689		0.79	0.13	0.13	98.95	100	0	0	100	0.000113439	99.21	1	1
690		0	0	0	100	40.99	29.47	29.54	38	0.22912	40.99	0	0
691		0	0	0.13	99.87	55.08	19.45	25.47	100	8.12556	55.08	0.317311	0.317311
692		0.79	0	0	99.21	100	0	0	100	0.000194715	99.21	0	0
693		0	0	0	100	38.15	31.48	30.37	85	4.99894	38.15	0	0
694		0.26	0	0	99.74	58.63	15.36	26.01	100	8.94291	58.37	0	0
695		0.52	0.13	0	99.34	99.58	0	0.42	100	0.000107866	99.06	0.317311	0.317311
696		1.97	0.13	0	97.9	98.99	0	1.01	100	0.000176004	97.02	0.317311	0.317311
697		0.13	0	0	99.87	38.86	35.92	25.22	98	3.48571	38.73	0	0
698		1.05	0	0	98.95	100	0	0	100	0.00016481	98.95	0	0
699		0.52	0.79	0.13	98.56	0	0	0	87	0.010013	-0.52	0.0587817	0.0587817
700		0	0.13	0	99.87	33.26	35.11	31.63	18	4.91513	33.26	0.317311	0.317311
701		1.18	0	0	98.82	100	0	0	100	0.000213172	98.82	0	0
702		0.39	0	0	99.61	51.57	23.67	24.75	99	0.00010815	51.18	0	0
703		0.92	0	0	99.08	100	0	0	100	0.000185507	99.08	0	0
704		0.39	0.66	0.26	98.69	0	0	0	88	0.010013	-0.39	0.256839	0.256839
705		2.23	0.13	0	97.64	100	0	0	100	0.000300874	97.77	0.317311	0.317311
706		1.57	0	0	98.43	61.74	19.33	18.93	100	0.000212208	60.17	0	0
707		3.01	0.52	0.52	95.94	100	0	0	100	0.000229297	96.99	1	1
708		2.49	0.26	0.39	96.85	100	0	0	100	0.000191077	97.51	0.654721	0.654721
709		0	0	0.26	99.74	52.33	20.2	27.48	100	8.28959	52.33	0.157299	0.157299
710		0.79	0.13	0.13	98.95	51.79	28.79	19.42	97	9.23931	51	1	1
711		4.85	0.13	0	95.02	100	0	0	100	0.000339662	95.15	0.317311	0.317311
712		1.44	2.62	1.44	94.5	0	0	0	87	0.010013	-1.44	0.105998	0.105998
713		4.98	0.13	0.13	94.76	84.95	6.04	9.02	100	0.000409014	79.97	1	1
714		5.24	1.7	0.52	92.53	82.36	3.99	13.65	100	0.000278316	77.12	0.029049	0.029049
715		2.49	2.36	1.83	93.32	27.6	24.82	47.58	99	3.59242	25.11	0.4795	0.4795
716		4.19	1.57	1.83	92.4	100	0	0	100	0.000179248	95.81	0.694887	0.694887
717		1.44	0	0	98.56	69.14	13.2	17.65	100	0.000180549	67.7	0	0
718		3.54	0.26	0	96.2	70.89	14.93	14.19	100	0.000265274	67.35	0.157299	0.157299
719		9.57	1.44	0.79	88.2	96.76	2.56	0.69	100	0.000536893	87.19	0.225253	0.225253
720		8.65	0	0	91.35	94.66	1.4	3.95	100	0.00072387	86.01	0	0
721		4.19	3.67	3.93	88.2	45.39	18.42	36.2	100	5.99968	41.2	0.792849	0.792849
722		0.39	0.13	0	99.48	55.26	24.76	19.98	100	0.00010315	54.87	0.317311	0.317311
723		0.92	0.66	0.52	97.9	35.28	37.1	27.62	91	9.20534	34.36	0.738883	0.738883
724		5.9	0.26	0	93.84	90.41	5.52	4.07	100	0.000432296	84.51	0.157299	0.157299
725		7.86	1.44	1.31	89.38	99.77	0	0.23	100	0.000353608	91.91	0.827259	0.827259
726		9.04	0.79	1.57	88.6	99.58	0	0.42	100	0.000423464	90.54	0.157299	0.157299
727		15.99	0.13	0.26	83.62	100	0	0	100	0.00106323	84.01	0.563703	0.563703
728		15.47	0.13	0	84.4	99.99	0	0.01	100	0.00101605	84.52	0.317311	0.317311
729		1.18	0	0	98.82	55.22	18.02	26.76	100	0.000235549	54.04	0	0
730		2.23	0	0	97.77	56.62	22	21.38	100	0.00019253	54.39	0	0
731		0.92	0.13	0.52	98.43	38.86	28.06	33.08	100	6.68267	37.94	0.179712	0.179712
732		2.49	0	0.13	97.38	68.99	12.92	18.09	100	0.000209619	66.5	0.317311	0.317311
733		5.64	0	0	94.36	89.15	5.14	5.71	100	0.000503357	83.51	0	0
734		0.39	0	0	99.61	52.18	14.19	33.63	100	6.64188	51.79	0	0
735		2.1	0	0	97.9	81.23	8.93	9.85	100	0.000231165	79.13	0	0
736		1.05	1.05	1.7	96.2	35.98	33.79	30.23	98	4.18963	34.93	0.275234	0.275234
737		1.97	0.39	0.52	97.12	100	0	0	100	0.000135249	98.03	0.705457	0.705457
738		0.13	0.13	0.26	99.48	41.15	25.4	33.45	98	5.26397	41.02	0.563703	0.563703
739		0.39	0	0.39	99.21	52.48	16.19	31.33	100	8.72021	52.09	0.0832645	0.0832645
740		2.1	0.13	0.26	97.51	100	0	0	100	0.000263319	97.9	0.563703	0.563703
741		1.18	0.26	0.52	98.03	47.69	29.17	23.14	99	0.68694	46.51	0.414216	0.414216
742		1.83	0.13	0.39	97.64	99.96	0.04	0	100	0.000144052	98.13	0.317311	0.317311
743		0.92	0.79	0.79	97.51	0	0	0	94	0.010013	-0.92	1	1
744		4.46	0.13	0.13	95.28	100	0	0	100	0.000303638	95.54	1	1
745		1.97	1.7	1.83	94.5	0	0	0		0.010013	-1.97	0.84739	0.84739
746		3.01	0	0	96.99	100	0	0	100	0.000218486	96.99	0	0
747		0.92	0.13	0.26	98.69	44.83	32.97	22.2	100	7.37386	43.91	0.563703	0.563703
748		6.82	0.13	0	93.05	100	0	0	100	0.000451867	93.18	0.317311	0.317311
749		2.36	1.57	3.15	92.92	0	0	0		0.028023	-2.36	0.0455003	0.0455003
750		1.18	0.26	0.66	97.9	37.82	24.96	37.22	98	8.99543	36.64	0.256839	0.256839
751		4.98	0.52	0	94.5	99.91	0.09	0	100	0.00040781	94.93	0.0455003	0.0455003
752		1.83	2.1	1.7	94.36	3	0	0	80	0.010013	1.17	0.577469	0.577469
753		3.67	0	0.13	96.2	100	0	0	100	0.000313892	96.33	0.317311	0.317311
754		2.23	1.44	1.18	95.15	0	0	0	84	0.010013	-2.23	0.654721	0.654721
755		7.21	0.26	0.26	92.27	86.38	7.1	6.53	100	0.000463908	79.17	1	1
756		2.88	0.66	1.83	94.63	50.82	14.5	34.68	100	0.000144028	47.94	0.0389475	0.0389475
757		4.19	0.13	0.13	95.54	100	0	0	100	0.000258261	95.81	1	1
758		0.26	1.05	0.52	98.17	98	0.5	1.5	100	0.042448	97.74	0.248213	0.248213
759		0.52	0	0.13	99.34	96.33	1.67	0	100	0.11024	95.81	0.317311	0.317311
760		1.05	0.26	0.52	98.17	4	0	0	100	0.010013	2.95	0.414216	0.414216
761		1.05	0.39	1.05	97.51	100	0	0	100	1.61836	98.95	0.131668	0.131668
762		6.16	0.39	0.39	93.05	100	0	0	100	0.000327218	93.84	1	1
763		22.41	0	0	77.59	100	0	0	100	0.00149026	77.59	0	0
764		13.63	0	0	86.37	99.28	0.5	0.22	100	0.00089052	85.65	0	0
765		2.23	3.15	1.57	93.05	97.83	2.17	0	100	7.05944	95.6	0.0455003	0.0455003
766		1.18	1.05	0.26	97.51	100	0	0	100	3.73611	98.82	0.0577796	0.0577796
767		0.39	0.39	0.79	98.43	0	0	0	100	0.010013	-0.39	0.317311	0.317311
768		0.66	0.92	0.52	97.9	0	0	0		0.010013	-0.66	0.365712	0.365712
769		0.92	1.05	0.13	97.9	0	0	0		0	-0.92	0.0196307	0.0196307
770		6.55	0.13	0	93.32	85.28	8.22	6.51	100	0.000440777	78.73	0.317311	0.317311
771		10.75	1.7	1.57	85.98	99.94	0.06	0	100	0.000555788	89.19	0.841481	0.841481
772		9.83	1.57	1.18	87.42	100	0	0	100	0.000488485	90.17	0.512691	0.512691
773		11.53	0	0.26	88.2	86.76	6.91	6.33	100	0.000858555	75.23	0.157299	0.157299
774		1.44	1.05	0.13	97.38	58.06	19.99	21.95	100	8.51155	56.62	0.0196307	0.0196307
775		1.97	1.31	0.79	95.94	40.45	28.81	30.74	95	6.54464	38.48	0.317311	0.317311
776		9.83	0.39	0.26	89.52	97.29	2.71	0	100	0.000508925	87.46	0.654721	0.654721
777		4.19	4.06	3.01	88.73	73	0	0	78	0.010013	68.81	0.276303	0.276303
778		2.75	0.66	1.57	95.02	70.23	19.43	10.34	100	0.000203808	67.48	0.0895551	0.0895551
779		3.15	0.52	0.39	95.94	72.18	13.66	14.16	100	0.000220279	69.03	0.705457	0.705457
780		2.1	1.57	1.57	94.76	42.65	30.96	26.39	100	0.000124251	40.55	1	1
781		5.9	1.18	0.66	92.27	100	0	0	100	0.000339875	94.1	0.285049	0.285049
782		7.08	0.26	0.92	91.74	100	0	0	100	0.00039858	92.92	0.0955807	0.0955807
783		5.5	1.05	0.92	92.53	100	0	0	100	0.000292721	94.5	0.796253	0.796253
785		4.46	6.42	1.97	87.16	59.45	22.2	18.35	100	8.09251	54.99	2.13771e-05	2.13771e-05
786		3.54	2.75	2.75	90.96	46.8	33.27	19.92	100	7.39246	43.26	1	1
787		4.19	2.49	4.33	88.99	55.32	15.6	29.08	100	8.79303	51.13	0.0522036	0.0522036
788		4.98	7.08	6.16	81.78	59.87	23.69	16.44	100	0.000167438	54.89	0.486099	0.486099
792		36.96	4.19	5.11	53.74	81.55	8.32	10.13	100	0.00346786	44.59	0.406116	0.406116
793		52.69	2.49	2.49	42.33	91.98	4	4.02	100	0.00628668	39.29	1	1
795		4.46	1.7	1.44	92.4	38.94	31.97	29.09	100	0.000776662	34.48	0.683091	0.683091
796		1.83	2.1	0.79	95.28	37.36	31.88	30.76	100	0.000266205	35.53	0.0330063	0.0330063
797		15.86	0.26	0.13	83.75	65.29	19.51	15.2	100	0.00281511	49.43	0.563703	0.563703
798		11.66	3.15	2.49	82.7	59.63	18.85	21.52	100	0.00108271	47.97	0.445766	0.445766
799		11.66	1.57	0.79	85.98	64	18.05	17.94	100	0.00095437	52.34	0.157299	0.157299
800		12.32	0.39	0.39	86.89	74.14	13	12.86	100	0.0010986	61.82	1	1
801		24.51	0.13	1.18	74.18	97.06	1.51	1.43	100	0.001956	72.55	0.011412	0.011412
802		11.53	5.37	5.37	77.72	80.72	8.23	11.05	100	0.000264215	69.19	1	1
803		7.6	7.21	5.37	79.82	85.21	3.26	11.54	100	0.000173022	77.61	0.153042	0.153042
804		3.15	4.85	2.1	89.91	46.64	26.95	26.41	100	0.000225182	43.49	0.00391946	0.00391946
805		6.42	2.62	1.83	89.12	48.48	26.8	24.72	100	0.000293564	42.06	0.303484	0.303484
806		15.47	0.13	0.39	84.01	89.42	5.32	5.26	100	0.00104854	73.95	0.317311	0.317311
807		5.64	3.67	4.59	86.11	66.4	23.28	10.32	100	0.000287439	60.76	0.377822	0.377822
808		7.86	1.83	0.66	89.65	84.88	8.71	6.41	100	0.000376655	77.02	0.0389475	0.0389475
809		3.28	2.49	4.98	89.25	55.37	11.02	33.61	100	8.08301	52.09	0.0118489	0.0118489
810		6.95	3.15	2.1	87.81	100	0	0	100	0.000216909	93.05	0.205903	0.205903
811		9.31	3.15	2.75	84.8	57.45	20.98	21.57	100	0.000647356	48.14	0.654721	0.654721
812		22.41	1.18	1.18	75.23	86.13	5.62	8.25	100	0.00154724	63.72	1	1
813		27.92	4.72	4.98	62.39	100	0	0	100	0.00145248	72.08	0.816153	0.816153
814		30.8	0.92	1.57	66.71	89.46	5.71	4.83	100	0.00298703	58.66	0.251349	0.251349
815		44.95	0.52	0.26	54.26	95.62	2.04	2.34	100	0.00565644	50.67	0.414216	0.414216
816		2.1	1.57	0.13	96.2	35.45	33.12	31.43	100	0.000403961	33.35	0.00228194	0.00228194
817		23.2	0.26	0	76.54	77.92	10.49	11.58	100	0.00378409	54.72	0.157299	0.157299
818		24.51	0.52	0.13	74.84	81.99	9.14	8.87	100	0.00276678	57.48	0.179712	0.179712
819		3.01	0.79	1.44	94.76	43.41	25.31	31.28	100	0.000372375	40.4	0.225253	0.225253
820		11.27	0.26	0.13	88.34	73.37	14.47	12.16	100	0.000985897	62.1	0.563703	0.563703
821		12.06	1.57	1.05	85.32	77.89	11.18	10.93	100	0.000754198	65.83	0.371093	0.371093
822		14.81	1.57	0.79	82.83	95.4	1.64	2.96	100	0.0010795	80.59	0.157299	0.157299
823		5.37	3.93	4.06	86.63	41.51	19.59	38.89	100	0.000116366	36.14	0.89812	0.89812
824		3.8	5.5	4.33	86.37	31.07	46.81	22.12	100	8.80771	27.27	0.298698	0.298698
825		19.4	1.18	2.23	77.2	94.31	2.27	3.42	100	0.00125071	74.91	0.116664	0.116664
826		8.91	8.26	6.16	76.67	66.88	11.68	21.44	100	0.000107234	57.97	0.127124	0.127124
827		3.54	0	0.52	95.94	54.87	22.03	23.1	100	0.000462592	51.33	0.0455003	0.0455003
828		2.36	0.66	1.18	95.81	40.6	23.93	35.46	99	0.000224542	38.24	0.285049	0.285049
829		10.09	0.13	0.79	88.99	83.42	6.9	9.69	100	0.00101867	73.33	0.0587817	0.0587817
830		5.24	6.55	5.9	82.31	35.92	35.11	28.97	99	0.000210454	30.68	0.607959	0.607959
831		3.8	0.52	0.39	95.28	56.87	25.59	17.54	100	0.000468236	53.07	0.705457	0.705457
832		1.7	0.92	1.18	96.2	46.33	25.37	28.3	97	0.000221803	44.63	0.617075	0.617075
833		1.97	1.7	1.7	94.63	29.65	31.47	38.88	97	0.000121025	27.68	1	1
834		8.91	0.52	0.39	90.17	81.73	7.04	11.22	100	0.000600185	72.82	0.705457	0.705457
835		25.95	0	0	74.05	97.6	0.97	1.43	100	0.00210159	71.65	0	0
836		9.7	6.16	3.41	80.73	81.85	7.91	10.24	100	0.000210157	72.15	0.0139766	0.0139766
837		5.37	7.34	7.47	79.82	33.27	26.07	40.67	100	5.09477	27.9	0.925052	0.925052
838		4.19	0.79	1.18	93.84	57.36	18.49	24.15	100	0.000518262	53.17	0.438578	0.438578
839		2.88	1.83	1.83	93.45	34.85	37.21	27.94	100	0.000254366	31.97	1	1
840		6.03	1.31	1.18	91.48	61.28	20.17	18.54	100	0.000521057	55.25	0.818546	0.818546
841		4.98	2.75	1.83	90.43	54.64	22.69	22.67	100	0.000408327	49.66	0.236724	0.236724
842		3.93	6.82	3.93	85.32	36.76	37.31	25.93	100	0.000208415	32.83	0.0151199	0.0151199
843		30.01	0.52	0.39	69.07	100	0	0	100	0.00237328	69.99	0.705457	0.705457
844		54.65	1.57	1.44	42.33	99.59	0.08	0.33	100	0.00562514	44.94	0.834827	0.834827
845		1.97	0.66	0.26	97.12	42.77	29.4	27.82	100	0.000671716	40.8	0.256839	0.256839
846		2.23	0.79	1.31	95.67	38.65	28.22	33.12	100	0.000658032	36.42	0.317311	0.317311
847		4.85	0.39	2.36	92.4	44.3	22.91	32.79	100	0.00085392	39.45	0.00106311	0.00106311
848		9.17	0.52	0.79	89.52	60.36	15.17	24.47	100	0.00151891	51.19	0.527089	0.527089
849		2.62	0.79	0.79	95.81	35.82	31.65	32.53	100	0.000529405	33.2	1	1
850		2.23	1.18	0.66	95.94	39.53	28.52	31.95	100	0.000341126	37.3	0.285049	0.285049
851		3.41	1.44	1.31	93.84	43.43	29.39	27.18	100	0.000453169	40.02	0.827259	0.827259
852		5.37	1.05	1.97	91.61	44.15	20.07	35.78	100	0.000554578	38.78	0.1444	0.1444
853		16.38	1.7	0.26	81.65	66.79	16.93	16.27	100	0.00150836	50.41	0.0045087	0.0045087
854		34.86	0.66	0.92	63.56	94.66	3.02	2.32	100	0.00299094	59.8	0.563703	0.563703
855		17.69	7.08	3.15	72.08	91.22	4.1	4.69	100	0.000777576	73.53	0.00068171	0.00068171
856		13.24	7.6	6.42	72.74	93.15	2.91	3.94	100	0.000272444	79.91	0.384266	0.384266
857		17.04	9.31	7.47	66.19	90.76	5.01	4.24	100	0.000748819	73.72	0.215925	0.215925
858		14.42	0.66	1.31	83.62	72.53	11.78	15.69	100	0.00139613	58.11	0.196706	0.196706
859		11.27	6.03	5.24	77.46	55	25.9	19.1	100	0.000640353	43.73	0.517634	0.517634
860		33.94	2.36	1.44	62.25	97.65	1.28	1.07	100	0.00266688	63.71	0.193646	0.193646
861		28.44	0.39	0	71.17	92.6	3.41	3.99	100	0.00335176	64.16	0.0832645	0.0832645
862		4.33	0.92	0.52	94.23	48.45	21.39	30.15	100	0.000424262	44.12	0.365712	0.365712
863		9.7	3.93	1.57	84.8	46.24	22.23	31.53	100	0.000673957	36.54	0.00547855	0.00547855
864		81	0.13	0.13	18.74	99.93	0.04	0.03	100	0.0146595	18.93	1	1
865		33.16	0.26	0.52	66.06	99.01	0.51	0.49	100	0.00295018	65.85	0.414216	0.414216
866		27.52	0	0.13	72.35	84.7	8.38	6.91	100	0.00335678	57.18	0.317311	0.317311
867		13.24	4.19	12.71	69.86	40.74	28.76	30.5	100	0.000406072	27.5	1.04702e-08	1.04702e-08
868		39.45	1.97	1.44	57.14	98.83	0.54	0.63	100	0.0031177	59.38	0.432768	0.432768
869		19.27	14.94	12.84	52.95	77.96	10.52	11.52	100	0.000206868	58.69	0.271818	0.271818
870		10.09	0.39	0.26	89.25	64.34	18.9	16.77	100	0.0011921	54.25	0.654721	0.654721
871		47.44	0.92	1.31	50.33	100	0	0	100	0.00502088	52.56	0.466854	0.466854
873		38.4	2.36	1.7	57.54	97.64	1.23	1.13	100	0.00355714	59.24	0.369171	0.369171
874		27.92	10.88	8.39	52.82	100	0	0	100	0.00108008	72.08	0.117093	0.117093
875		14.42	6.55	3.54	75.49	61.61	19.25	19.14	100	0.000770258	47.19	0.00876483	0.00876483
876		30.93	0.26	0.26	68.55	87.15	1.46	11.39	100	0.00262891	56.22	1	1
877		6.95	3.67	1.31	88.07	89.48	5.95	4.57	100	0.000426508	82.53	0.00350048	0.00350048
878		4.98	2.62	2.49	89.91	64.24	23.42	12.34	100	0.000128762	59.26	0.87278	0.87278
879		5.37	3.93	3.01	87.68	100	0	0	100	0.000167444	94.63	0.336289	0.336289
880		3.15	1.18	4.59	91.09	86.45	4.46	9.09	100	0.000393871	83.3	8.86786e-05	8.86786e-05
881		5.64	2.36	2.23	89.78	83.89	6.11	10	100	0.000237576	78.25	0.865772	0.865772
882		6.29	3.15	3.28	87.29	98.59	0.46	0.95	100	0.000172785	92.3	0.886403	0.886403
883		34.99	1.57	2.36	61.07	98.76	0.61	0.63	100	0.00314848	63.77	0.273322	0.273322
885		59.24	2.23	2.88	35.65	89.25	5.12	5.62	100	0.00846255	30.01	0.42334	0.42334
886		28.7	15.6	11.53	44.17	64.96	17.86	17.19	100	0.000991215	36.26	0.0311893	0.0311893
887		38.79	9.31	7.21	44.69	90.43	5.15	4.41	100	0.00208028	51.64	0.154044	0.154044
888		23.98	3.54	2.62	69.86	49.16	24.48	26.37	100	0.00638965	25.18	0.307228	0.307228
891		53.34	6.03	6.29	34.34	76.1	11.23	12.67	100	0.00770313	22.76	0.836569	0.836569
893		33.29	22.02	25.16	19.53	93.43	3.75	2.82	100	0.000534328	60.14	0.205903	0.205903
894		13.89	6.29	7.73	72.08	36.26	30.11	33.64	100	0.00554942	22.37	0.287596	0.287596
895		51.25	0.66	0.52	47.58	69.08	16.57	14.34	100	0.0293303	17.83	0.738883	0.738883
896		14.15	8.91	10.09	66.84	35.58	28.65	35.76	100	0.00345569	21.43	0.454817	0.454817
898		44.56	0.66	0.79	54	67.91	13.05	19.04	100	0.0135428	23.35	0.763025	0.763025
899		12.58	11.01	12.45	63.96	29.04	34.1	36.86	99	0.00175828	16.46	0.410975	0.410975
900		52.56	0.66	0.52	46.26	80.47	9.77	9.76	100	0.0123073	27.91	0.738883	0.738883
901		27.39	4.33	3.67	64.61	66.54	18.35	15.11	100	0.00291934	39.15	0.522053	0.522053
902		22.41	3.93	2.88	70.77	75.81	12.7	11.49	100	0.0018663	53.4	0.267257	0.267257
903		31.85	5.37	4.98	57.8	98.33	0.92	0.76	100	0.00196925	66.48	0.73572	0.73572
904		19.13	1.18	0.92	78.77	73.43	11.21	15.36	100	0.0020241	54.3	0.617075	0.617075
905		13.89	0.26	0.13	85.71	76.23	13.68	10.08	100	0.00135463	62.34	0.563703	0.563703
906		0.52	1.57	0.66	97.25	33.87	39.75	26.38	88	7.33172	33.35	0.0895551	0.0895551
907		0.66	0	0.52	98.82	44.01	22.66	33.33	97	5.53566	43.35	0.0455003	0.0455003
908		0.39	0	0	99.61	42.26	33.04	24.69	100	0.000147303	41.87	0	0
909		0.26	0.13	0	99.61	44.29	27.07	28.64	100	5.88151	44.03	0.317311	0.317311
910		0	0.26	0	99.74	40.33	25.5	34.17	100	4.02904	40.33	0.157299	0.157299
911		0.13	0.66	0	99.21	32.62	36.12	31.27	100	7.46022	32.49	0.0253473	0.0253473
912		24.77	0	0.26	74.97	98.75	0.42	0.82	100	0.00159288	73.98	0.157299	0.157299
913		11.27	6.82	8.39	73.53	47.8	37.58	14.62	100	4.81593	36.53	0.265205	0.265205
914		23.59	0	0	76.41	99.97	0	0.03	100	0.00149108	76.38	0	0
915		23.72	0	0.13	76.15	97.05	1.87	1.08	100	0.00154829	73.33	0.317311	0.317311
916		0.26	0.13	0.13	99.48	29.98	32.1	37.92	100	3.89315	29.72	1	1
917		0.92	0.13	0.39	98.56	36.83	33.74	29.43	100	0.000101534	35.91	0.317311	0.317311
918		19.13	0	0.13	80.73	97.48	1.15	1.37	100	0.00128129	78.35	0.317311	0.317311
919		0.79	0.13	0	99.08	47.26	30.07	22.67	100	0.000139182	46.47	0.317311	0.317311
920		1.18	0.92	1.05	96.85	42.28	24.66	33.07	100	0.000134045	41.1	0.796253	0.796253
921		25.03	0.13	0.13	74.71	98	0.75	1.25	100	0.00169851	72.97	1	1
922		6.82	0.13	0.39	92.66	76.47	11.69	11.83	100	0.000403061	69.65	0.317311	0.317311
923		14.29	0.79	1.31	83.62	97.32	1.56	1.12	100	0.000762516	83.03	0.317311	0.317311
924		13.76	0.13	0	86.11	95.02	2.98	2	100	0.000854141	81.26	0.317311	0.317311
925		1.05	0	0	98.95	86.07	8.28	5.65	100	0.000112381	85.02	0	0
926		0.79	0.66	0.13	98.43	34.93	47.82	17.26	82	3.76678	34.14	0.10247	0.10247
927		0.13	0	0	99.87	46.33	30.3	23.37	91	3.73856	46.2	0	0
928		0	0	0	100	44.56	20.89	34.55	94	1.15972	44.56	0	0
929		0.13	0	0	99.87	48.28	38.13	13.59	100	4.77624	48.15	0	0
930		0.13	0.13	0.13	99.61	51.33	27.65	21.02	91	1.29722	51.2	1	1
931		0.66	0.52	0.26	98.56	38.95	28.1	32.95	92	0.27138	38.29	0.414216	0.414216
932		0.13	0	0	99.87	38.57	28.25	33.18	97	1.89268	38.44	0	0
933		0.39	0.26	0.26	99.08	50.47	25.63	23.9	98	1.79099	50.08	1	1
934		0	0.13	0	99.87	26.89	28.4	44.71	83	1.14187	26.89	0.317311	0.317311
935		0.26	0	0.52	99.21	37.13	21.05	41.82	93	3.50997	36.87	0.0455003	0.0455003
936		0.26	0.13	0.39	99.21	49.82	7.15	43.04	94	3.31576	49.56	0.317311	0.317311
937		0.52	0.66	0.52	98.3	33.71	38.3	27.99	99	5.01775	33.19	0.738883	0.738883
938		1.83	1.18	1.31	95.67	70.07	14.45	15.48	100	9.86341	68.24	0.818546	0.818546
939		26.21	0	0	73.79	99.65	0.07	0.28	100	0.0017214	73.44	0	0
940		8.39	0	0.13	91.48	79.83	8.94	11.23	100	0.000721058	71.44	0.317311	0.317311
941		15.73	0.79	0.52	82.96	95.94	2.38	1.68	100	0.000901206	80.21	0.527089	0.527089
942		2.23	0.66	0.66	96.46	56.52	22.67	20.81	100	9.59503	54.29	1	1
943		2.1	0.66	1.18	96.07	47.85	21.67	30.49	100	0.88786	45.75	0.285049	0.285049
944		8.91	1.18	0.92	88.99	91.55	3.74	4.71	100	0.00042892	82.64	0.617075	0.617075
945		8.39	0.79	0.52	90.3	91.05	5.22	3.73	100	0.000418581	82.66	0.527089	0.527089
946		13.37	0	1.05	85.58	99.5	0.37	0.13	100	0.000695971	86.13	0.00467773	0.00467773
947		8.26	4.85	2.36	84.53	59.87	22.26	17.87	100	0.000473065	51.61	0.0104083	0.0104083
948		24.77	1.05	0.52	73.66	96.77	1.79	1.43	100	0.00161309	72	0.248213	0.248213
949		9.83	10.09	9.7	70.38	45.48	23.16	31.36	100	9.23378	35.65	0.807125	0.807125
950		54.65	3.41	3.01	38.93	93.92	2.6	3.48	100	0.00657398	39.27	0.668235	0.668235
951		39.06	1.18	2.23	57.54	69.03	15.66	15.31	100	0.00788189	29.97	0.116664	0.116664
952		18.48	17.56	9.17	54.78	40.55	33.09	26.36	100	0.00156218	22.07	7.43302e-06	7.43302e-06
953		44.82	2.23	3.01	49.93	80.42	8.33	11.25	100	0.00483353	35.6	0.342782	0.342782
954		50.07	5.64	6.03	38.27	99.12	0.4	0.47	100	0.00487977	49.05	0.750485	0.750485
955		44.04	6.03	7.99	41.94	98.77	0.7	0.54	100	0.00363903	54.73	0.147029	0.147029
956		60.42	1.05	0.66	37.88	99.41	0.29	0.3	100	0.0100559	38.99	0.405381	0.405381
957		22.02	18.74	22.28	36.96	47.72	26.89	25.39	100	0.000114911	25.7	0.126977	0.126977
958		31.85	1.7	0.26	66.19	72.62	16.62	10.75	100	0.00528882	40.77	0.0045087	0.0045087
959		15.73	4.19	1.05	79.03	65.45	19.72	14.84	100	0.00156336	49.72	0.000147802	0.000147802
960		15.99	1.44	1.31	81.26	67.33	16.45	16.22	100	0.001086	51.34	0.827259	0.827259
961		21.49	3.01	2.49	73	86.94	7.37	5.69	100	0.00145812	65.45	0.537094	0.537094
962		14.42	7.86	7.99	69.72	78.97	12.07	8.96	100	0.000434365	64.55	0.927565	0.927565
963		40.5	1.7	1.05	56.75	99.84	0.04	0.11	100	0.00322459	59.34	0.275234	0.275234
964		7.08	5.9	5.5	81.52	38.35	28.25	33.41	100	0.000538551	31.27	0.74773	0.74773
965		15.6	8.13	5.77	70.51	39.27	29.65	31.08	100	0.00137022	23.67	0.0804096	0.0804096
966		39.97	0.79	0.66	58.58	93.33	3.3	3.37	100	0.00504368	53.36	0.763025	0.763025
967		14.02	8.78	12.71	64.48	44.19	32.62	23.19	100	0.000237883	30.17	0.0191496	0.0191496
968		23.98	5.37	4.85	65.79	97.96	0.35	1.69	100	0.00124187	73.98	0.650613	0.650613
969		19	8.26	6.03	66.71	49.02	22.9	28.08	100	0.00293324	30.02	0.10346	0.10346
970		63.96	0.66	1.18	34.21	89.72	5.59	4.69	100	0.0168552	25.76	0.285049	0.285049
971		39.58	9.31	7.34	43.77	84.82	6.67	8.5	100	0.00263953	45.24	0.183178	0.183178
972		29.75	12.45	13.63	44.17	91.71	4.61	3.68	100	0.00134239	61.96	0.523478	0.523478
973		27.39	7.99	6.03	58.58	61.06	22.28	16.65	100	0.00340265	33.67	0.147029	0.147029
974		45.35	3.67	2.36	48.62	93.52	3.23	3.25	100	0.00519609	48.17	0.140369	0.140369
975		29.49	12.32	14.29	43.91	92.78	3.72	3.51	100	0.00119055	63.29	0.292436	0.292436
977		59.11	2.23	1.83	36.83	90.04	4.78	5.17	100	0.0121599	30.93	0.590014	0.590014
978		23.85	22.02	19.13	34.99	29.11	41.54	29.36	100	0.000470201	5.26	0.214409	0.214409
980		8.65	4.33	2.62	84.4	36.58	36.71	26.71	99	0.00122317	27.93	0.0741499	0.0741499
981		3.01	4.59	1.7	90.69	40.24	32.89	26.87	97	0.000609793	37.23	0.00149616	0.00149616
982		7.86	0.52	1.97	89.65	54.71	21.81	23.48	100	0.00120465	46.85	0.0116169	0.0116169
983		3.28	4.72	1.31	90.69	35.87	38.45	25.68	99	0.000613269	32.59	0.000126337	0.000126337
984		9.17	1.44	1.97	87.42	53.34	19.95	26.71	100	0.00107153	44.17	0.432768	0.432768
985		6.95	4.06	2.62	86.37	47.92	24.66	27.42	100	0.000786336	40.97	0.123485	0.123485
986		15.33	2.1	3.01	79.55	61.36	18.27	20.36	100	0.00116598	46.03	0.262332	0.262332
987		30.67	4.06	2.75	62.52	98.58	0.49	0.93	100	0.0022468	67.91	0.165518	0.165518
988		27.79	0.66	1.05	70.51	97.37	1.51	1.13	100	0.00295521	69.58	0.405381	0.405381
989		12.06	11.14	10.62	66.19	54.02	38.28	7.7	100	0.000149865	41.96	0.756211	0.756211
990		18.22	1.05	0.52	80.21	68.11	18.13	13.77	100	0.00211096	49.89	0.248213	0.248213
991		36.83	0.79	0.39	61.99	96.81	1.89	1.3	100	0.00406299	59.98	0.317311	0.317311
992		13.76	9.83	6.55	69.86	60.8	18.14	21.05	100	0.000292614	47.04	0.0253473	0.0253473
993		9.57	9.17	6.68	74.57	46.81	35.05	18.14	100	0.000119788	37.24	0.0841187	0.0841187
994		14.94	0.92	0.66	83.49	58.09	24.27	17.64	100	0.00285863	43.15	0.563703	0.563703
995		42.07	0.92	1.97	55.05	98.62	0.73	0.65	100	0.00429897	56.55	0.0880815	0.0880815
996		12.71	1.7	1.18	84.4	60.26	15.4	24.35	100	0.00188058	47.55	0.393769	0.393769
997		4.46	2.88	0.92	91.74	33.95	39.38	26.67	100	0.000542923	29.49	0.00534568	0.00534568
998		2.62	0.92	1.18	95.28	43.63	30.29	26.08	100	0.000426788	41.01	0.617075	0.617075
999		9.44	1.18	0.92	88.47	55.35	22.45	22.2	100	0.000887868	45.91	0.617075	0.617075
1000		6.03	1.18	1.44	91.35	49.16	22.55	28.29	100	0.000649718	43.13	0.654721	0.654721
1001		8.39	1.83	1.44	88.34	64.29	22.07	13.64	100	0.00102402	55.9	0.548506	0.548506
1002		5.77	2.49	5.5	86.24	48.48	19.28	32.24	100	0.000377775	42.71	0.00323113	0.00323113
1003		6.42	5.77	4.72	83.09	39.91	38.64	21.45	100	0.000245475	33.49	0.371093	0.371093
1004		11.14	0.26	0.79	87.81	64.41	16.64	18.95	100	0.00159041	53.27	0.157299	0.157299
1005		10.75	5.9	4.72	78.64	45.1	26.03	28.88	100	0.000445161	34.35	0.317311	0.317311
1006		62.25	0.92	1.18	35.65	70.43	14.51	15.06	100	0.0237296	8.18	0.617075	0.617075
1009		23.2	16.38	9.83	50.59	40.99	26.88	32.13	100	0.00170288	17.79	0.000406952	0.000406952
1010		40.24	2.1	1.7	55.96	72.3	10.63	17.06	100	0.00586863	32.06	0.577469	0.577469
1011		30.54	2.49	1.31	65.66	70.68	14.57	14.75	100	0.00337803	40.14	0.0946707	0.0946707
1012		18.09	2.23	1.7	77.98	65.62	19.87	14.5	100	0.00118837	47.53	0.465209	0.465209
1013		21.49	3.01	2.62	72.87	91.51	3.54	4.95	100	0.00154043	70.02	0.647315	0.647315
1014		13.5	7.6	9.96	68.94	69.75	19.06	11.19	100	0.000392842	56.25	0.119955	0.119955
1015		27.79	2.23	1.44	68.55	96.73	1.51	1.76	100	0.00222016	68.94	0.256839	0.256839
1016		13.63	11.01	8.91	66.45	55.04	23.87	21.1	100	0.000138949	41.41	0.194366	0.194366
1017		8.39	6.68	6.03	78.9	46.63	23.54	29.83	100	0.000508547	38.24	0.611683	0.611683
1018		16.51	3.8	3.01	76.67	60.46	19.72	19.82	100	0.00104386	43.95	0.405381	0.405381
1019		19.27	9.17	6.42	65.14	64.37	20.31	15.32	100	0.00122846	45.1	0.054221	0.054221
1020		33.81	1.97	2.88	61.34	98.88	0.75	0.36	100	0.00259341	65.07	0.249817	0.249817
1021		17.17	10.09	11.53	61.21	100	0	0	100	0.000150366	82.83	0.391805	0.391805
1022		56.62	1.57	1.7	40.1	99.94	0.01	0.05	100	0.00672134	43.32	0.841481	0.841481
1025		28.7	19.4	18.87	33.03	40.52	27.34	32.15	100	0.00200909	11.82	0.814921	0.814921
1026		73.39	1.97	2.1	22.54	99.94	0	0.06	100	0.014026	26.55	0.857462	0.857462
1028		32.63	22.8	19.4	25.16	43.69	27.72	28.59	100	0.00306453	11.06	0.147359	0.147359
1030		80.34	0.66	1.05	17.96	95.23	2.54	2.24	100	0.0292804	14.89	0.405381	0.405381
1031		26.61	17.3	21.63	34.47	41.94	27.51	30.55	100	0.00604063	15.33	0.0555111	0.0555111
1032		79.03	0.52	1.7	18.74	97.88	1.07	1.05	100	0.0259564	18.85	0.029049	0.029049
1034		5.11	2.36	0.39	92.14	33.63	31.19	35.18	100	0.00559235	28.52	0.00106311	0.00106311
1037		29.88	26.08	28.83	15.2	31.04	34.76	34.2	100	0.00321816	1.16	0.304931	0.304931
1038		7.99	3.54	3.8	84.67	34.15	38.17	27.67	100	0.00833834	26.16	0.789268	0.789268
1040		51.77	8.13	24.77	15.33	52.45	10.78	36.77	100	0.00996348	0.68	1.09094e-15	1.09094e-15
1043		86.76	3.41	4.06	5.77	87.74	5.61	6.65	100	0.0427881	0.98	0.507801	0.507801
1044		13.5	10.48	12.71	63.3	38.02	30.99	30.99	100	0.0101072	24.52	0.201321	0.201321
1047		31.72	0.52	0.92	66.84	48.63	24.25	27.11	100	0.0337905	16.91	0.365712	0.365712
1049		15.33	15.73	14.55	54.39	30.56	36.76	32.68	100	0.00863171	15.23	0.553746	0.553746
1051		57.93	1.57	0.13	40.37	69.49	15.17	15.34	100	0.0227242	11.56	0.00228194	0.00228194
1052		12.32	12.19	8.91	66.58	34.45	33.09	32.46	97	0.00189847	22.13	0.0488067	0.0488067
1053		22.28	4.85	5.5	67.37	46.69	23.54	29.77	100	0.00509082	24.41	0.573745	0.573745
1054		72.74	0.39	0.92	25.95	97.07	1.51	1.42	100	0.0167441	24.33	0.205903	0.205903
1055		27.92	27	21.23	23.85	65.81	14.64	19.55	100	0.000534841	37.89	0.0218101	0.0218101
1056		31.06	8.78	10.09	50.07	49.12	26.36	24.52	100	0.00373808	18.06	0.404657	0.404657
1057		27.13	7.34	9.57	55.96	45.88	29.01	25.11	100	0.0047287	18.75	0.134454	0.134454
1058		77.46	1.05	1.44	20.05	99.83	0.07	0.09	100	0.0161627	22.37	0.491297	0.491297
1059		28.05	11.66	17.82	42.46	40.04	28.79	31.17	100	0.00779975	11.99	0.00172833	0.00172833
1060		59.9	4.19	3.15	32.77	64.8	16.78	18.41	100	0.0174955	4.9	0.285049	0.285049
1061		83.36	0.26	0.66	15.73	98.73	0.77	0.5	100	0.0222157	15.37	0.256839	0.256839
1062		35.78	18.74	10.88	34.6	100	0	0	100	0.00114205	64.22	6.57563e-05	6.57563e-05
1063		15.47	18.48	19.53	46.53	0	0	0	43	0.010013	-15.47	0.638515	0.638515
1064		50.85	3.67	3.01	42.46	64.21	17.38	18.41	100	0.0174931	13.36	0.48384	0.48384
1065		35.65	15.86	14.15	34.34	44.67	27.96	27.37	100	0.00537463	9.02	0.390305	0.390305
1066		65.92	4.06	2.49	27.52	97.66	1.28	1.07	100	0.0126717	31.74	0.089686	0.089686
1067		70.12	0.39	0.39	29.1	98.68	0.51	0.81	100	0.0161932	28.56	1	1
1068		13.24	3.54	8.65	74.57	99.7	0.3	0	100	0.000654833	86.46	5.25219e-05	5.25219e-05
1069		4.85	5.5	5.77	83.88	65.5	33.5	0	100	1.57775	60.65	0.829248	0.829248
1070		4.33	5.77	4.85	85.06	100	0	0	100	0.049953	95.67	0.4367	0.4367
1071		7.34	6.68	12.19	73.79	65	16.41	18.59	100	0.000251154	57.66	0.000465258	0.000465258
1072		9.31	5.24	5.64	79.82	71.69	19.35	8.95	100	0.000241776	62.38	0.741934	0.741934
1073		41.94	1.57	1.7	54.78	50.95	25.8	23.25	100	0.0320169	9.01	0.841481	0.841481
1074		27.79	13.24	14.42	44.56	40.16	30.73	29.1	100	0.0112349	12.37	0.535531	0.535531
1077		79.42	1.44	3.41	15.73	72.77	11.85	15.38	100	0.0415743	-6.65	0.0136637	0.0136637
1078		59.24	18.74	12.19	9.83	55.38	29.92	14.7	100	0.0139951	-3.86	0.00113503	0.00113503
1079		51.9	1.83	1.83	44.43	57.75	20.29	21.96	100	0.0264224	5.85	1	1
1080		68.94	2.36	4.06	24.64	63.39	17.8	18.81	100	0.0282509	-5.55	0.0632908	0.0632908
1083		11.4	11.01	10.62	66.97	38.07	35.59	26.34	100	0.00162423	26.67	0.815335	0.815335
1084		40.89	2.88	4.19	52.03	67.99	17.1	14.91	100	0.00576887	27.1	0.173568	0.173568
1085		66.19	2.62	3.54	27.65	95.45	2.39	2.16	100	0.00865066	29.26	0.307228	0.307228
1086		40.89	3.41	5.11	50.59	52.15	19.71	28.13	100	0.00855078	11.26	0.106864	0.106864
1087		71.69	1.83	1.57	24.9	99.27	0.38	0.35	100	0.0169029	27.58	0.694887	0.694887
1088		25.43	26.08	22.94	25.56	36.68	32.81	30.51	100	0.000116099	11.25	0.214602	0.214602
1089		22.41	10.75	7.08	59.76	43.19	24.59	32.22	100	0.00395934	20.78	0.0163512	0.0163512
1090		59.9	0.92	1.31	37.88	85.33	7.5	7.16	100	0.0140511	25.43	0.466854	0.466854
1091		27.26	11.27	13.63	47.84	46.18	28.74	25.08	100	0.000859091	18.92	0.191601	0.191601
1092		42.86	5.64	6.16	45.35	96.52	2.26	1.22	100	0.00343504	53.66	0.67329	0.67329
1093		52.69	3.8	4.19	39.32	99.75	0.16	0.09	100	0.00546277	47.06	0.700896	0.700896
1094		50.72	8.78	4.06	36.44	53.31	28.74	17.95	100	0.0213658	2.59	0.000276315	0.000276315
1095		33.42	17.3	18.22	31.06	50.42	23.87	25.71	100	0.00727699	17	0.670677	0.670677
1097		23.2	17.17	12.98	46.66	39.37	44.66	15.97	100	0.00234209	16.17	0.0348568	0.0348568
1098		47.05	3.41	1.83	47.71	78.87	10.77	10.36	100	0.00593632	31.82	0.0577796	0.0577796
1099		37.48	8.52	4.85	49.15	95.7	1.76	2.53	100	0.002632	58.22	0.00556424	0.00556424
1100		20.84	12.45	14.02	52.69	100	0	0	100	0.000387518	79.16	0.398492	0.398492
1101		46.26	3.93	0.92	48.89	100	0	0	100	0.00418605	53.74	0.000156089	0.000156089
1102		8.65	8.78	5.9	76.67	1	0	0	96	0.010013	-7.65	0.0376353	0.0376353
1103		4.85	5.5	6.82	82.83	0	0	0		0.010013	-4.85	0.302343	0.302343
1104		6.16	4.98	6.16	82.7	0	0	0		0	-6.16	0.328972	0.328972
1106		75.1	5.37	3.54	15.99	97.16	1.45	1.39	100	0.0164514	22.06	0.0895551	0.0895551
1107		35.52	24.38	22.02	18.09	87.29	3.7	9	100	0.000819269	51.77	0.338724	0.338724
1108		8.13	4.72	4.06	83.09	33.43	32.57	34.01	100	0.00811936	25.3	0.541301	0.541301
1109		27.92	3.93	2.36	65.79	40.84	29.68	29.48	100	0.0338012	12.92	0.0832645	0.0832645
1111		14.55	3.01	7.08	75.36	37.46	29.34	33.2	100	0.0168171	22.91	0.000411218	0.000411218
1112		27.13	3.67	7.08	62.12	43.36	26.91	29.73	100	0.0227468	16.23	0.00408891	0.00408891
1113		24.12	13.76	6.55	55.57	38.58	34.84	26.58	100	0.0172501	14.46	9.97538e-06	9.97538e-06
1114		24.77	18.09	15.07	42.07	38.51	28.99	32.5	100	0.0119749	13.74	0.148178	0.148178
1116		89.12	2.88	3.8	4.19	99.88	0.05	0.07	100	0.0412757	10.76	0.326989	0.326989
1119		28.96	28.44	28.18	14.42	32.87	22.76	44.37	100	0.000633717	3.91	0.923342	0.923342
1120		79.82	0.66	0.13	19.4	99.01	0.45	0.54	100	0.0280202	19.19	0.10247	0.10247
1121		31.98	25.16	24.51	18.35	65.34	17.71	16.95	100	0.000388641	33.36	0.797308	0.797308
1122		29.23	3.15	1.44	66.19	57.96	17.73	24.31	100	0.00487718	28.73	0.0279918	0.0279918
1123		64.22	3.15	1.7	30.93	92.09	4.04	3.87	100	0.00936916	27.87	0.070546	0.070546
1124		29.62	0.79	1.7	67.89	64	19.46	16.55	100	0.00603239	34.38	0.108294	0.108294
1125		40.37	2.75	1.31	55.57	88.69	5.95	5.36	100	0.00559069	48.32	0.0481935	0.0481935
1126		15.07	11.4	8.52	65.01	44.19	19.79	36.02	96	0.000511874	29.12	0.0743529	0.0743529
1127		13.5	11.27	8.78	66.45	43.06	25.13	31.81	100	0.000420951	29.56	0.124524	0.124524
1128		22.41	10.22	9.44	57.93	57.08	20.45	22.47	100	0.00197192	34.67	0.624206	0.624206
1129		8.65	1.44	2.1	87.81	64.64	16.75	18.61	100	0.0016521	55.99	0.335924	0.335924
1130		7.34	1.31	1.83	89.52	45.76	26.2	28.04	100	0.000846038	38.42	0.414216	0.414216
1131		26.21	0.13	0	73.66	95.42	2.78	1.8	100	0.0028639	69.21	0.317311	0.317311
1132		4.98	4.98	5.77	84.27	65.1	12.46	22.44	100	0.000186108	60.12	0.507594	0.507594
1133		3.15	1.7	2.23	92.92	41.34	26	32.66	100	6.08138	38.19	0.465209	0.465209
1134		7.99	2.1	1.97	87.94	69.07	11.76	19.18	100	0.000356943	61.08	0.857462	0.857462
1135		6.29	1.57	2.88	89.25	59.19	19.04	21.77	100	0.000221114	52.9	0.0863478	0.0863478
1136		3.67	1.83	2.1	92.4	39.97	31.11	28.92	100	0.000690918	36.3	0.715001	0.715001
1137		23.33	0.26	0.13	76.28	87.17	6.14	6.69	100	0.00254473	63.84	0.563703	0.563703
1138		10.35	4.72	3.41	81.52	62.46	15	22.53	100	0.000368388	52.11	0.204084	0.204084
1139		5.5	3.8	4.33	86.37	57.23	19.81	22.95	100	0.000272239	51.73	0.611453	0.611453
1140		7.08	4.59	5.77	82.57	46.36	26.86	26.78	100	0.000173038	39.28	0.311261	0.311261
1141		6.16	2.23	4.59	87.02	34.13	18.51	47.36	100	0.000627004	27.97	0.0125549	0.0125549
1142		47.44	0.52	0.92	51.11	98.94	0.45	0.62	100	0.00636779	51.5	0.365712	0.365712
1143		19.4	1.97	0.66	77.98	94.72	2.48	2.8	100	0.00193373	75.32	0.0253473	0.0253473
1144		10.22	9.57	7.21	73	44.85	47.39	7.76	85	0.000237166	34.63	0.111612	0.111612
1145		14.02	11.27	4.06	70.64	43.15	25.55	31.3	100	0.00133036	29.13	3.68107e-07	3.68107e-07
1146		15.07	2.23	1.31	81.39	59.19	18.52	22.29	100	0.00163791	44.12	0.177932	0.177932
1147		9.96	7.6	6.29	76.15	38.51	36.16	25.33	100	0.0006234	28.55	0.331406	0.331406
1148		11.14	3.41	3.67	81.78	57.51	20.13	22.36	100	0.000768879	46.37	0.785495	0.785495
1149		17.82	5.11	4.46	72.61	83.53	11.27	5.2	100	0.000973131	65.71	0.558409	0.558409
